# Ageing Transcriptome Meta-Analysis Reveals Similarities Between Key Mammalian Tissues

**DOI:** 10.1101/815381

**Authors:** Daniel Palmer, Fabio Fabris, Aoife Doherty, Alex A. Freitas, João Pedro de Magalhães

## Abstract

Understanding the expression changes that come with age is an important step in understanding the ageing process as a whole. By combining such transcriptomic data with other sources of information, for instance protein-protein interaction (PPI) data, it is possible to make inferences about the functional changes that occur with age. To address this, we conducted a meta-analysis on 127 publicly available microarray and RNA-Seq datasets from mice, rats and humans, to identify genes that are commonly differentially expressed with age in mammals. We also conducted analyses on subsets of these datasets, to produce transcriptomic signatures for brain, heart and muscle tissues, all of which are important tissues in the pathophysiology of ageing. This approach identified the transcriptomic signatures of the ageing system, as well as brain, heart and muscle tissues. We then applied enrichment analysis and machine learning to functionally describe those signatures. This revealed a typical ageing signature including the overexpression of immune and stress response genes and the underexpression of metabolic and developmental genes. Further analysis of the ageing expression signatures revealed that genes differentially expressed with age tend to be broadly expressed across tissues, rather than be tissue-specific, and that the ageing expression signatures (particularly the overexpressed signatures) of the whole system, brain and muscle tend to include genes that are central in PPI networks. We also show that genes underexpressed in the brain are highly central in a co-expression map, suggesting that underexpression of these genes may play a part in cognitive ageing. In sum, we show numerous functional similarities between the ageing transcriptomes of these important tissues, a broad non-specific expression pattern in genes differentially expressed with age, along with altered network properties of these genes in both a PPI and co-expression network.
