## Supplemental Table S1 for "Ageing Transcriptome Meta-Analysis Reveals Similarities Between Key Mammalian Tissues"

### Sheet: dataset.names
Table S1. List of all datasets used in the meta-analysis.
Dataset	Tissue
AgeMap	AdrenalGlands
AgeMap	BoneMarrow
AgeMap	Brain
AgeMap	Eye
AgeMap	Gonads
AgeMap	Heart
AgeMap	Kidney
AgeMap	Liver
AgeMap	Lung
AgeMap	Muscle
AgeMap	SpinalCord
AgeMap	Spleen
AgeMap	Thymus
GDS1079	Myoblasts
GDS1278	Muscle
GDS1279	Muscle
GDS1280	OculomotorNucleus
GDS1280	SpinalCord
GDS1311	Brain
GDS156	Muscle
GDS1647	Retina
GDS1803	HSC
GDS2019	Liver
GDS2082	Brain
GDS2612	Muscle
GDS2639	Brain
GDS2681	Cochlea
GDS287	Muscle
GDS288	Muscle
GDS2912	Brain
GDS2929	Lung
GDS2972	Heart
GDS2973	Brain
GDS2996	Muscle
GDS3077	Heart
GDS3102	Heart
GDS3102	WhiteAdipose
GDS3182	Muscle
GDS355	Kidney
GDS356	Kidney
GDS3620	Brain
GDS3869	CD4Cells
GDS3915	Brain
GDS3939	Brain
GDS3976	HSC
GDS399	Heart
GDS40	Heart
GDS4019	Brain
GDS4264	LymphoblastoidCell
GDS4522	Brain
GDS4523	Brain
GDS472	Muscle
GDS473	Muscle
GDS4804	Muscle
GDS4858	Muscle
GDS4874	Liver
GDS4892	Muscle
GDS4904	Muscle
GDS4925	Cochlea
GDS520	Brain
GDS5204	Brain
GDS5216	Muscle
GDS5217	Muscle
GDS5218	Muscle
GDS5226	Adipocyte
GDS5286	DendriticCells
GDS5412	DistalTrachea
GDS707	Brain
GSE11097	Liver
GSE11291	Brain
GSE11291	Heart
GSE11291	Muscle
GSE12277	HPCCells
GSE12480	Heart
GSE16487	MammaryArtery
GSE19676	Muscle
GSE21681	Brain
GSE27625	Liver
GSE32719	BoneMarrow
GSE34272	Rat
GSE34378	Brain
GSE34378	Kidney
GSE34378	Liver
GSE34378	Lung
GSE34378	Spleen
GSE35322	Tail
GSE36192	Brain
GSE39540	BoneMarrow
GSE40645	Muscle
GSE47817	Mouse
GSE48911	Brain
GSE5086	Muscle
GSE53960	Rat
GSE53960	Rat
GSE53960	Rat
GSE53960	Rat
GSE53960	Rat
GSE53960	Rat
GSE53960	Rat
GSE53960	Rat
GSE53960	Rat
GSE53960	Rat
GSE53960	Rat
GSE55163	Mouse
GSE56045	CD14Cell
GSE56580	CD4Cell
GSE57110	Rat
GSE57809	Mouse
GSE58137	Blood
GSE61915	Mouse
GSE63060	Blood
GSE66715	Rat
GSE66715	Rat
GSE66857	SabmandibularGland
GSE69187	Aorta
GSE69832	Blood
GSE69952	Mouse
GSE70657	Mouse
GSE73450	Spleen
GSE74283	Mouse
GSE74463	Kidney
GSE77131	Human
GSE78702	Rat
GSE7958	Brain
GSE80465	Mouse
GSE85084	Brain
GSE87404	Mouse
